# Distinct Heterogeneity in the Naive T cell Compartments of Children and Adults

**DOI:** 10.1101/2022.10.04.510869

**Authors:** Claire E. Gustafson, Zachary Thomson, Ziyuan He, Elliott Swanson, Katherine Henderson, Mark-Phillip Pebworth, Lauren Y. Okada, Alexander T. Heubeck, Charles R. Roll, Veronica Hernandez, Morgan Weiss, Palak C. Genge, Julian Reading, Josephine R. Giles, Sasikanth Manne, Jeanette Dougherty, CJ Jasen, Allison R. Greenplate, Lynne A. Becker, Lucas T. Graybuck, Suhas V. Vasaikar, Gregory L. Szeto, Adam K. Savage, Cate Speake, Jane H. Buckner, Xiao-jun Li, Troy R. Torgerson, E. John Wherry, Thomas F. Bumol, Laura A. Vella, Sarah E. Henrickson, Peter J. Skene

## Abstract

The naive T cell compartment undergoes multiple changes across age that associate with altered susceptibility to infection and autoimmunity. In addition to the acquisition of naive-like memory T cell subsets, mouse studies describe substantial molecular reprogramming of the naive compartment in adults compared with adolescents. However, these alterations are not well delineated in human aging. Using a new trimodal single cell technology (TEA-seq), we discovered that the composition and transcriptional and epigenetic programming of the naive T cell compartment in children (11-13 yrs) is distinct from that of older adults (55-65 yrs). Naive CD4 T cells, previously considered relatively resistant to aging, exhibited far more pronounced molecular reprogramming than naive CD8 T cells, in which alterations are preferentially driven by shifts in naive-like memory subsets. These data reveal the complex nature of the naive T cell compartment that may contribute to differential immune responses across the spectrum of human age.

**One Sentence Summary:** The naive CD8 and CD4 T cell compartments in humans are heterogeneous and impacted differently with age, in which naive CD8 T cell subsets dramatically shift in composition and true naive CD4 T cells display significant molecular re-programming.
