## Supplementary material for "Distinct Heterogeneity in the Naive T cell Compartments of Children and Adults": SupTable3

	p_val	avg_log2FC	pct.1	pct.2	p_val_adj	cluster	gene
TSHZ2	0	1.16463602544693	0.811	0.399	0	CD4 Naive-1	TSHZ2
AC139720.1	0	0.707385713688429	0.567	0.293	0	CD4 Naive-1	AC139720.1
TAFA1	0	0.556757960748787	0.363	0.211	0	CD4 Naive-1	TAFA1
INPP4B	0	0.512409961092974	0.962	0.874	0	CD4 Naive-1	INPP4B
AL109930.1	0	0.506390953530498	0.353	0.144	0	CD4 Naive-1	AL109930.1
CPQ	0	0.408756255455561	0.419	0.237	0	CD4 Naive-1	CPQ
EPHA1-AS1	0	0.370659121117019	0.291	0.151	0	CD4 Naive-1	EPHA1-AS1
STAT4	0	0.358623379989969	0.711	0.537	0	CD4 Naive-1	STAT4
PCNX1	0	0.340525487561838	0.872	0.763	0	CD4 Naive-1	PCNX1
SESN3	0	0.326549427159469	0.692	0.554	0	CD4 Naive-1	SESN3
PYHIN1	0	0.320368069153115	0.249	0.099	0	CD4 Naive-1	PYHIN1
SAMD12	0	0.318038071035799	0.325	0.2	0	CD4 Naive-1	SAMD12
LINC00861	0	0.315808574253828	0.797	0.684	0	CD4 Naive-1	LINC00861
SORCS3	0	0.306712847834163	0.169	0.043	0	CD4 Naive-1	SORCS3
PRKCA	0	0.274287386332299	0.977	0.942	0	CD4 Naive-1	PRKCA
ZNF831	0	0.269667487309861	0.433	0.292	0	CD4 Naive-1	ZNF831
AL353660.1	0	0.254191693977183	0.225	0.119	0	CD4 Naive-1	AL353660.1
DOCK10	0	-0.253442588981876	0.965	0.981	0	CD4 Naive-1	DOCK10
CACHD1	0	-0.266078202906728	0.099	0.214	0	CD4 Naive-1	CACHD1
IKZF2	0	-0.26690666919078	0.016	0.109	0	CD4 Naive-1	IKZF2
B2M	0	-0.274484871238155	0.998	0.998	0	CD4 Naive-1	B2M
PDE7B	0	-0.286465369120119	0.061	0.158	0	CD4 Naive-1	PDE7B
ARHGAP32	0	-0.29816022049922	0.079	0.195	0	CD4 Naive-1	ARHGAP32
HERC1	0	-0.302825300777822	0.782	0.853	0	CD4 Naive-1	HERC1
NRCAM	0	-0.32372343857875	0.044	0.149	0	CD4 Naive-1	NRCAM
USP15	0	-0.328301500623413	0.834	0.896	0	CD4 Naive-1	USP15
ITGA6	0	-0.349798054782696	0.658	0.771	0	CD4 Naive-1	ITGA6
PDE4D	0	-0.361076477097065	0.208	0.364	0	CD4 Naive-1	PDE4D
DACH1	0	-0.381509178958144	0.005	0.117	0	CD4 Naive-1	DACH1
AOAH	0	-0.433266469258372	0.182	0.34	0	CD4 Naive-1	AOAH
PABPC1	0	-0.45880411141484	0.715	0.815	0	CD4 Naive-1	PABPC1
CEMIP2	0	-0.479316715843183	0.404	0.58	0	CD4 Naive-1	CEMIP2
CD55	0	-0.49306132344231	0.566	0.743	0	CD4 Naive-1	CD55
AFF3	0	-0.504254732346733	0.309	0.505	0	CD4 Naive-1	AFF3
TOX	0	-0.572280725878168	0.039	0.224	0	CD4 Naive-1	TOX
PLCB1	0	-0.576138109204685	0.07	0.237	0	CD4 Naive-1	PLCB1
BCL2	0	-0.861196034207346	0.762	0.819	0	CD4 Naive-1	BCL2
CDK6	0	-0.979815735693196	0.283	0.537	0	CD4 Naive-1	CDK6
TNFAIP3	1.146712865393e-304	-0.273843190805962	0.305	0.439	3.37454662027853e-300	CD4 Naive-1	TNFAIP3
NR3C2	7.67448980926014e-300	0.28358017967663	0.772	0.646	2.25844886106907e-295	CD4 Naive-1	NR3C2
PDK1	5.7101709949524e-294	-0.290132529159961	0.545	0.659	1.68038912039459e-289	CD4 Naive-1	PDK1
AGTPBP1	9.54550599970275e-294	-0.294280632360224	0.532	0.656	2.80905150559252e-289	CD4 Naive-1	AGTPBP1
UBE2E2	1.19998567235245e-290	-0.347914591548904	0.237	0.371	3.53131783659879e-286	CD4 Naive-1	UBE2E2
DISC1FP1	2.20178298506369e-279	0.317930159278418	0.128	0.054	6.47940696844543e-275	CD4 Naive-1	DISC1FP1
SUPT3H	1.32600956205678e-263	0.325918016500254	0.611	0.491	3.90218093922068e-259	CD4 Naive-1	SUPT3H
TBC1D15	6.27277059064712e-261	-0.263968685712447	0.484	0.597	1.84595092941564e-256	CD4 Naive-1	TBC1D15
FAM13A	6.37623152004858e-260	-0.930204349914189	0.299	0.392	1.8763974117199e-255	CD4 Naive-1	FAM13A
FHIT	7.08210982113992e-251	-0.288510195484066	0.961	0.966	2.08412327816506e-246	CD4 Naive-1	FHIT
XKR6	1.81409725688678e-249	0.267873802492951	0.435	0.315	5.33852540756642e-245	CD4 Naive-1	XKR6
RASGRF2	1.5355133013235e-248	0.255570723097826	0.637	0.52	4.51870854313481e-244	CD4 Naive-1	RASGRF2
TENM1	2.91524955756283e-240	-0.251195420588024	0.174	0.279	8.57899639799588e-236	CD4 Naive-1	TENM1
RNF125	6.20149240237829e-240	-0.271647141581183	0.288	0.404	1.82497518417188e-235	CD4 Naive-1	RNF125
NBEA	3.51090563142788e-235	-0.262970072394023	0.228	0.345	1.0331893092166e-230	CD4 Naive-1	NBEA
LTB	2.3452021845669e-234	-0.26041106339694	0.436	0.543	6.90146098874348e-230	CD4 Naive-1	LTB
CNOT6L	2.67964824584055e-228	-0.302103693883222	0.738	0.796	7.88566885785958e-224	CD4 Naive-1	CNOT6L
ARID5B	4.19640725032651e-226	-0.378429007899648	0.448	0.545	1.23491872562608e-221	CD4 Naive-1	ARID5B
ITGA4	1.7725533614843e-223	-0.272808385935706	0.636	0.736	5.21627003217598e-219	CD4 Naive-1	ITGA4
HIVEP1	3.54448427069972e-220	-0.260052112293865	0.48	0.593	1.04307083118151e-215	CD4 Naive-1	HIVEP1
CHD1	2.37118240201537e-218	-0.254196051708894	0.566	0.66	6.97791557265082e-214	CD4 Naive-1	CHD1
GRIP1	2.77776484185633e-180	0.258614685146651	0.187	0.113	8.17440637661481e-176	CD4 Naive-1	GRIP1
MLLT3	5.17181896370513e-171	-0.270211005223822	0.848	0.885	1.52196288463915e-166	CD4 Naive-1	MLLT3
SGO1-AS1	1.75303759843242e-164	0.372809406606538	0.221	0.145	5.15883904466693e-160	CD4 Naive-1	SGO1-AS1
PDCD4	2.41155784168245e-154	-0.259887111352301	0.603	0.667	7.09673241650312e-150	CD4 Naive-1	PDCD4
PCAT1	5.32752272304266e-124	0.255550261107806	0.432	0.351	1.56778338693699e-119	CD4 Naive-1	PCAT1
KCNQ5	6.68714469362449e-118	-0.257041940002369	0.321	0.404	1.96789294043982e-113	CD4 Naive-1	KCNQ5
AL589693.1	0	0.84999754941581	0.492	0.234	0	CD4 Naive-2	AL589693.1
TOX.1	0	0.83318941308473	0.388	0.087	0	CD4 Naive-2	TOX
AOAH.1	0	0.804011670003409	0.525	0.209	0	CD4 Naive-2	AOAH
PLCB1.1	0	0.693646231702284	0.348	0.126	0	CD4 Naive-2	PLCB1
DACH1.1	0	0.66545595736468	0.234	0.029	0	CD4 Naive-2	DACH1
TCF12	0	0.551973138338226	0.827	0.684	0	CD4 Naive-2	TCF12
AFF3.1	0	0.519939100099243	0.598	0.386	0	CD4 Naive-2	AFF3
SSBP2	0	0.492543015444305	0.803	0.66	0	CD4 Naive-2	SSBP2
ARHGAP32.1	0	0.484152636341486	0.302	0.108	0	CD4 Naive-2	ARHGAP32
IKZF2.1	0	0.469331455253878	0.205	0.036	0	CD4 Naive-2	IKZF2
CACHD1.1	0	0.439145716827089	0.321	0.127	0	CD4 Naive-2	CACHD1
TENM1.1	0	0.437494762417548	0.39	0.196	0	CD4 Naive-2	TENM1
NBEA.1	0	0.431931811263074	0.453	0.257	0	CD4 Naive-2	NBEA
CAMK1D	0	0.420381381515692	0.685	0.53	0	CD4 Naive-2	CAMK1D
PDE7B.1	0	0.416294148240319	0.236	0.089	0	CD4 Naive-2	PDE7B
HERC1.1	0	0.385750219363675	0.893	0.808	0	CD4 Naive-2	HERC1
LEF1	0	0.375476708025423	0.995	0.986	0	CD4 Naive-2	LEF1
PELI2	0	0.356938927433937	0.346	0.208	0	CD4 Naive-2	PELI2
PARD3	0	0.345848708011238	0.127	0.019	0	CD4 Naive-2	PARD3
FRY	0	0.342175494584894	0.31	0.148	0	CD4 Naive-2	FRY
SOX4	0	0.33766700953707	0.156	0.01	0	CD4 Naive-2	SOX4
SH3RF3	0	0.337082243008247	0.33	0.19	0	CD4 Naive-2	SH3RF3
PAG1	0	0.331593894324137	0.89	0.825	0	CD4 Naive-2	PAG1
BACH2	0	0.318307601950696	0.993	0.979	0	CD4 Naive-2	BACH2
CASC15	0	0.314673576582802	0.125	0.013	0	CD4 Naive-2	CASC15
CAMK4	0	0.307405899220438	0.993	0.985	0	CD4 Naive-2	CAMK4
NAALADL2	0	0.290713821056269	0.118	0.04	0	CD4 Naive-2	NAALADL2
FLNB	0	0.283246856091356	0.405	0.254	0	CD4 Naive-2	FLNB
PDE7A	0	0.267649053397236	0.974	0.949	0	CD4 Naive-2	PDE7A
MT-ND5	0	-0.252236589473352	0.995	0.998	0	CD4 Naive-2	MT-ND5
MT-CO3	0	-0.270802300529666	1	1	0	CD4 Naive-2	MT-CO3
LRIG1	0	-0.279084498961984	0.076	0.205	0	CD4 Naive-2	LRIG1
PRKCA.1	0	-0.288459606844156	0.914	0.967	0	CD4 Naive-2	PRKCA
MT-CO2	0	-0.294074384010907	1	1	0	CD4 Naive-2	MT-CO2
ANK3	0	-0.306063375085512	0.85	0.928	0	CD4 Naive-2	ANK3
ZNF831.1	0	-0.313387100242203	0.218	0.38	0	CD4 Naive-2	ZNF831
PCNX1.1	0	-0.323532223203201	0.71	0.829	0	CD4 Naive-2	PCNX1
NEAT1	0	-0.326266902697812	0.533	0.672	0	CD4 Naive-2	NEAT1
MT-ND4	0	-0.326340283212923	1	1	0	CD4 Naive-2	MT-ND4
PYHIN1.1	0	-0.328762857249674	0.037	0.187	0	CD4 Naive-2	PYHIN1
MTRNR2L12	0	-0.332289573252935	0.989	0.995	0	CD4 Naive-2	MTRNR2L12
MT-CYB	0	-0.333387319763144	1	1	0	CD4 Naive-2	MT-CYB
MT-ATP6	0	-0.349386814494563	1	1	0	CD4 Naive-2	MT-ATP6
ATXN1	0	-0.352682364980984	0.188	0.334	0	CD4 Naive-2	ATXN1
XKR6.1	0	-0.360586304722132	0.223	0.399	0	CD4 Naive-2	XKR6
AL353660.1.1	0	-0.380542820733932	0.039	0.192	0	CD4 Naive-2	AL353660.1
MT-ND1	0	-0.385796561159286	1	1	0	CD4 Naive-2	MT-ND1
MT-ND2	0	-0.388889133164145	1	1	0	CD4 Naive-2	MT-ND2
CPQ.1	0	-0.403260964724527	0.164	0.343	0	CD4 Naive-2	CPQ
IGF1R	0	-0.405708149761476	0.636	0.8	0	CD4 Naive-2	IGF1R
SLFN12L	0	-0.410144921419846	0.365	0.553	0	CD4 Naive-2	SLFN12L
SYNE2	0	-0.414426924148457	0.566	0.725	0	CD4 Naive-2	SYNE2
AP000787.1	0	-0.438891663192512	0.22	0.415	0	CD4 Naive-2	AP000787.1
MAP3K5	0	-0.450212930534023	0.147	0.346	0	CD4 Naive-2	MAP3K5
MBNL1	0	-0.462364110383614	0.997	0.999	0	CD4 Naive-2	MBNL1
MT-ND3	0	-0.464568440847325	1	1	0	CD4 Naive-2	MT-ND3
NR3C2.1	0	-0.47234967270486	0.524	0.742	0	CD4 Naive-2	NR3C2
NELL2	0	-0.502653449185531	0.55	0.705	0	CD4 Naive-2	NELL2
TAFA1.1	0	-0.533500035041898	0.145	0.301	0	CD4 Naive-2	TAFA1
AL109930.1.1	0	-0.604300930425616	0.036	0.273	0	CD4 Naive-2	AL109930.1
INPP4B.1	0	-0.611465154784084	0.84	0.925	0	CD4 Naive-2	INPP4B
STAT4.1	0	-0.663560230366217	0.375	0.668	0	CD4 Naive-2	STAT4
AC139720.1.1	0	-0.775393036438446	0.187	0.451	0	CD4 Naive-2	AC139720.1
SESN3.1	0	-0.794323127647715	0.419	0.66	0	CD4 Naive-2	SESN3
TSHZ2.1	0	-1.94362179920713	0.158	0.663	0	CD4 Naive-2	TSHZ2
ITGA6.1	1.30073935046303e-278	0.298072766102645	0.803	0.71	3.8278157605426e-274	CD4 Naive-2	ITGA6
FAM13A.1	2.11284339185618e-272	-0.893415597744782	0.272	0.389	6.21767553355436e-268	CD4 Naive-2	FAM13A
MAST4	8.6690453092412e-272	0.305063176856625	0.445	0.311	2.5511266536035e-267	CD4 Naive-2	MAST4
LEF1-AS1	4.1878262424203e-269	0.311756310507802	0.563	0.429	1.23239350661945e-264	CD4 Naive-2	LEF1-AS1
SFMBT1	5.71066162536876e-268	-0.28533622226843	0.242	0.383	1.68053350311352e-263	CD4 Naive-2	SFMBT1
NRCAM.1	1.65479763056403e-267	0.284110949833272	0.184	0.09	4.86973846722381e-263	CD4 Naive-2	NRCAM
SCAI	1.27312330223181e-256	0.292460809741045	0.411	0.283	3.74654725380776e-252	CD4 Naive-2	SCAI
ATF7IP2	8.32468737553821e-254	0.304783625022412	0.526	0.394	2.44978900087338e-249	CD4 Naive-2	ATF7IP2
SDK1	2.5945680735553e-245	0.311779329104885	0.123	0.051	7.63529492685855e-241	CD4 Naive-2	SDK1
PCSK5	1.72353662142931e-240	0.314093131526122	0.748	0.656	5.07202356954218e-236	CD4 Naive-2	PCSK5
ABCD2	6.1241636778196e-234	-0.257273401536251	0.195	0.32	1.80221888710875e-229	CD4 Naive-2	ABCD2
TAB2	1.47439764515503e-229	-0.293415894758503	0.539	0.657	4.33885739016222e-225	CD4 Naive-2	TAB2
THEMIS	2.08736889232103e-225	0.304564370492492	0.845	0.78	6.14270917632233e-221	CD4 Naive-2	THEMIS
SAMD12.1	4.69396112303559e-220	-0.284012516564117	0.155	0.271	1.38133887928691e-215	CD4 Naive-2	SAMD12
PCAT1.1	4.34087780457798e-218	-0.332688420230752	0.281	0.41	1.27743352033121e-213	CD4 Naive-2	PCAT1
SUPT3H.1	1.4237061348108e-215	-0.315147720759141	0.433	0.564	4.18968241352121e-211	CD4 Naive-2	SUPT3H
GPRIN3	4.50318961017076e-211	-0.270275600626511	0.215	0.335	1.32519863848105e-206	CD4 Naive-2	GPRIN3
SATB1-AS1	5.49652995533804e-208	0.306784703871803	0.633	0.532	1.61751883525688e-203	CD4 Naive-2	SATB1-AS1
TNIK	6.57845366607628e-208	0.263738489247307	0.847	0.785	1.93590734485293e-203	CD4 Naive-2	TNIK
PLCL1	1.87757329978345e-207	0.303605695486873	0.9	0.855	5.52532270660272e-203	CD4 Naive-2	PLCL1
PRKCQ-AS1	9.23913774800368e-193	-0.256569897209354	0.416	0.528	2.71889345648252e-188	CD4 Naive-2	PRKCQ-AS1
CSGALNACT1	8.04861414953128e-191	0.282960258753221	0.795	0.724	2.36854617192406e-186	CD4 Naive-2	CSGALNACT1
MDFIC	1.41967235592717e-188	-0.309989881998263	0.448	0.561	4.17781180902248e-184	CD4 Naive-2	MDFIC
ZEB1	1.52626230215613e-186	0.259029932859326	0.799	0.724	4.49148470278506e-182	CD4 Naive-2	ZEB1
MAML3	1.32044515574709e-183	0.278541415752462	0.217	0.13	3.88580600433254e-179	CD4 Naive-2	MAML3
OSBPL8	2.97544051484604e-183	0.260330580129369	0.741	0.661	8.75612634708893e-179	CD4 Naive-2	OSBPL8
AGTPBP1.1	1.12745144085734e-182	0.263734605658535	0.685	0.591	3.31786410015497e-178	CD4 Naive-2	AGTPBP1
PRKN	1.66035449251216e-171	-0.268482067880631	0.406	0.526	4.88609120056477e-167	CD4 Naive-2	PRKN
MAP3K1	2.28757623521532e-168	0.262943294976277	0.721	0.644	6.73187934499163e-164	CD4 Naive-2	MAP3K1
UBE2E2.1	2.69096525538841e-148	0.29432616973585	0.401	0.301	7.918972553557e-144	CD4 Naive-2	UBE2E2
KCNQ5.1	1.00495613287693e-104	0.283806490088808	0.438	0.356	2.95738490783024e-100	CD4 Naive-2	KCNQ5
LRRC7	6.61521407301364e-104	-0.284723719092203	0.071	0.128	1.94672519740646e-99	CD4 Naive-2	LRRC7
SGO1-AS1.1	1.79160665533741e-89	-0.283488390566912	0.123	0.186	5.27234006532693e-85	CD4 Naive-2	SGO1-AS1
FAM13A.2	0	2.08228427205004	0.697	0.271	0	CD4 Naive-3	FAM13A
BCL2.1	0	1.59758627598648	0.997	0.747	0	CD4 Naive-3	BCL2
CDK6.1	0	1.43069876083469	0.821	0.352	0	CD4 Naive-3	CDK6
ARID5B.1	0	0.81955540656042	0.713	0.459	0	CD4 Naive-3	ARID5B
MLLT3.1	0	0.623892985278276	0.942	0.854	0	CD4 Naive-3	MLLT3
ITGA4.1	0	0.596991457854515	0.818	0.671	0	CD4 Naive-3	ITGA4
MDFIC.1	0	0.588250048952727	0.704	0.488	0	CD4 Naive-3	MDFIC
SLFN12L.1	0	0.585337256992084	0.729	0.448	0	CD4 Naive-3	SLFN12L
FHIT.1	0	0.57382520365962	0.982	0.959	0	CD4 Naive-3	FHIT
MBNL1.1	0	0.567669850027004	1	0.998	0	CD4 Naive-3	MBNL1
TAB2.1	0	0.526070016487872	0.776	0.589	0	CD4 Naive-3	TAB2
IGF1R.1	0	0.478465407214652	0.865	0.732	0	CD4 Naive-3	IGF1R
RBMS1	0	0.477084993966214	0.849	0.717	0	CD4 Naive-3	RBMS1
PCED1B	0	0.473753962508045	0.948	0.835	0	CD4 Naive-3	PCED1B
INPP4B.2	0	0.442396312148018	0.953	0.891	0	CD4 Naive-3	INPP4B
DOCK10.1	0	0.437573996290153	0.993	0.971	0	CD4 Naive-3	DOCK10
NFKB1	0	0.424967198661916	0.701	0.513	0	CD4 Naive-3	NFKB1
CEMIP2.1	0	0.414674306999558	0.633	0.49	0	CD4 Naive-3	CEMIP2
PCGF5	0	0.406158984745135	0.657	0.467	0	CD4 Naive-3	PCGF5
TRAK2	0	0.399406578703439	0.431	0.261	0	CD4 Naive-3	TRAK2
SYNE2.1	0	0.394760267960749	0.804	0.655	0	CD4 Naive-3	SYNE2
LINC00513	0	0.38669718207933	0.527	0.345	0	CD4 Naive-3	LINC00513
PRKCQ-AS1.1	0	0.383870945505915	0.636	0.465	0	CD4 Naive-3	PRKCQ-AS1
C18orf25	0	0.381646557705123	0.514	0.313	0	CD4 Naive-3	C18orf25
DPP4	0	0.376361234822911	0.413	0.225	0	CD4 Naive-3	DPP4
AFF1	0	0.376308077100942	0.591	0.442	0	CD4 Naive-3	AFF1
TRAT1	0	0.375255513576412	0.542	0.376	0	CD4 Naive-3	TRAT1
FNDC3B	0	0.373429781571396	0.629	0.446	0	CD4 Naive-3	FNDC3B
PLPP1	0	0.368465523039889	0.446	0.28	0	CD4 Naive-3	PLPP1
GPRIN3.1	0	0.346434109071002	0.426	0.273	0	CD4 Naive-3	GPRIN3
CA6	0	0.345846117669495	0.367	0.175	0	CD4 Naive-3	CA6
MBNL1-AS1	0	0.338199752894389	0.313	0.135	0	CD4 Naive-3	MBNL1-AS1
AC016831.7	0	0.33435347926845	0.487	0.314	0	CD4 Naive-3	AC016831.7
TXK	0	0.333158940965889	0.905	0.827	0	CD4 Naive-3	TXK
ADGRE5	0	0.330753046895353	0.435	0.245	0	CD4 Naive-3	ADGRE5
MB21D2	0	0.312148672608064	0.187	0.058	0	CD4 Naive-3	MB21D2
N4BP2	0	0.298946777840542	0.443	0.286	0	CD4 Naive-3	N4BP2
PCED1B-AS1	0	0.291089459942115	0.684	0.524	0	CD4 Naive-3	PCED1B-AS1
ARHGAP15	0	0.281904191165786	1	1	0	CD4 Naive-3	ARHGAP15
AP3M2	0	0.272735799829714	0.333	0.184	0	CD4 Naive-3	AP3M2
STRADB	0	0.251831993293849	0.237	0.113	0	CD4 Naive-3	STRADB
AAK1	0	-0.285124441785349	0.893	0.939	0	CD4 Naive-3	AAK1
TCF7	0	-0.30835655766481	0.768	0.855	0	CD4 Naive-3	TCF7
CAMK4.1	0	-0.337510876329321	0.976	0.99	0	CD4 Naive-3	CAMK4
MAML2	0	-0.338882417322473	0.959	0.986	0	CD4 Naive-3	MAML2
FYB1	0	-0.360111287449195	0.889	0.942	0	CD4 Naive-3	FYB1
PDE7A.1	0	-0.390451223945417	0.921	0.964	0	CD4 Naive-3	PDE7A
TGFBR2	0	-0.490415774544869	0.753	0.853	0	CD4 Naive-3	TGFBR2
IL4R	5.21758294432252e-306	0.270354228778693	0.366	0.225	1.53543030885523e-301	CD4 Naive-3	IL4R
RPS6KA5	6.89080001960482e-297	0.325447609005036	0.633	0.483	2.02782462976931e-292	CD4 Naive-3	RPS6KA5
RNF157	3.58351813398439e-294	0.284904933589066	0.531	0.375	1.05455771646893e-289	CD4 Naive-3	RNF157
SLCO3A1	1.39147473202465e-289	0.306320406760921	0.452	0.301	4.09483184140214e-285	CD4 Naive-3	SLCO3A1
CYLD	5.77597047954492e-281	0.317848616401421	0.781	0.676	1.69975259272048e-276	CD4 Naive-3	CYLD
MAN2A1	1.35909165639993e-275	-0.408616764364451	0.559	0.674	3.99953492645371e-271	CD4 Naive-3	MAN2A1
CD55.1	1.19548263840775e-270	0.300610138657775	0.777	0.658	3.51806630830631e-266	CD4 Naive-3	CD55
TTC39C	4.17976371094651e-264	0.314088769379753	0.728	0.602	1.23002086485734e-259	CD4 Naive-3	TTC39C
STT3B	1.3182427778613e-262	0.37228787890658	0.743	0.645	3.87932484669024e-258	CD4 Naive-3	STT3B
ESR1	1.36184484390801e-257	0.322877809960928	0.262	0.149	4.00763700665248e-253	CD4 Naive-3	ESR1
SSBP2.1	2.95616182075986e-257	-0.397301296027228	0.613	0.717	8.69939300613211e-253	CD4 Naive-3	SSBP2
NEAT1.1	3.17481933552909e-251	0.295938747565997	0.731	0.613	9.342858340595e-247	CD4 Naive-3	NEAT1
STAT4.2	3.75554306075223e-251	0.337932107561453	0.701	0.569	1.10518121191817e-246	CD4 Naive-3	STAT4
AC139720.1.2	4.51209176472624e-242	0.342355190912337	0.502	0.355	1.32781836452364e-237	CD4 Naive-3	AC139720.1
ANKRD12	3.28642159252978e-239	0.259653412639717	0.916	0.855	9.67128146249665e-235	CD4 Naive-3	ANKRD12
ARHGEF3	5.80506057667567e-238	0.297235541963214	0.734	0.612	1.70831322650412e-233	CD4 Naive-3	ARHGEF3
GNG2	2.13270203792271e-229	0.275869043892006	0.504	0.369	6.27611555719895e-225	CD4 Naive-3	GNG2
CNOT6L.1	1.64644922741077e-228	-0.328405828165073	0.72	0.791	4.84517078642441e-224	CD4 Naive-3	CNOT6L
SESN3.2	5.3239376867379e-226	0.370797843208018	0.69	0.577	1.56672838245323e-221	CD4 Naive-3	SESN3
AC079793.1	5.75294666964491e-223	0.2583029582635	0.916	0.87	1.6929771459431e-218	CD4 Naive-3	AC079793.1
KANK1	1.13230343257363e-217	0.316961356598884	0.47	0.34	3.33214254137768e-213	CD4 Naive-3	KANK1
TC2N	1.70967551027961e-189	-0.262204668218288	0.881	0.92	5.03123309165085e-185	CD4 Naive-3	TC2N
FKBP5	2.09760173348102e-186	-0.316443636296118	0.621	0.714	6.17282238128796e-182	CD4 Naive-3	FKBP5
EPB41	3.43180312679802e-185	-0.258318650820078	0.826	0.876	1.00991102415412e-180	CD4 Naive-3	EPB41
PACS1	3.60799822898382e-168	-0.259366704664441	0.797	0.853	1.06176171882536e-163	CD4 Naive-3	PACS1
AOAH.2	3.63982612244203e-164	-0.327968895360076	0.205	0.308	1.07112803131224e-159	CD4 Naive-3	AOAH
SH3RF3.1	7.90232163602566e-164	-0.253000241990263	0.145	0.245	2.32549521104963e-159	CD4 Naive-3	SH3RF3
TSHZ2.2	1.17204176109617e-159	0.3047136132183	0.629	0.515	3.44908449455382e-155	CD4 Naive-3	TSHZ2
ANTXR2	3.08405937162279e-159	0.269975414473926	0.402	0.298	9.07576991881154e-155	CD4 Naive-3	ANTXR2
PDCD4.1	5.19474318024754e-133	-0.260818432524527	0.589	0.66	1.52870902308325e-128	CD4 Naive-3	PDCD4
CDC14A	6.0838618877593e-132	0.275851469427441	0.841	0.794	1.79035887632981e-127	CD4 Naive-3	CDC14A
CHST11	2.60449236565425e-129	0.251156996489391	0.53	0.433	7.66450013364733e-125	CD4 Naive-3	CHST11
TOX.2	3.64267742032474e-122	-0.270648408338446	0.101	0.177	1.07196711125316e-117	CD4 Naive-3	TOX
NELL2.1	0	0.637810825813651	0.786	0.636	0	CD4 Naive-4	NELL2
PABPC1.1	0	0.529989754674969	0.865	0.759	0	CD4 Naive-4	PABPC1
PDE4D.1	0	0.473181628188536	0.444	0.277	0	CD4 Naive-4	PDE4D
CNOT6L.2	0	0.45335681653408	0.854	0.756	0	CD4 Naive-4	CNOT6L
PDCD4.2	0	0.437221774372886	0.74	0.62	0	CD4 Naive-4	PDCD4
FHIT.2	0	-0.356442762665684	0.943	0.97	0	CD4 Naive-4	FHIT
MBNL1.2	0	-0.443683688440934	0.998	0.999	0	CD4 Naive-4	MBNL1
LINC00861.1	0	-0.455516731004373	0.601	0.754	0	CD4 Naive-4	LINC00861
KANK1.1	0	-0.459780990177808	0.22	0.405	0	CD4 Naive-4	KANK1
MDFIC.2	0	-0.488656323432578	0.408	0.566	0	CD4 Naive-4	MDFIC
INPP4B.3	0	-0.714373522515808	0.833	0.922	0	CD4 Naive-4	INPP4B
AC139720.1.3	0	-0.766422253163202	0.206	0.432	0	CD4 Naive-4	AC139720.1
BCL2.2	0	-0.938618252970875	0.701	0.824	0	CD4 Naive-4	BCL2
FAM13A.3	0	-1.07578007354902	0.224	0.396	0	CD4 Naive-4	FAM13A
AL589693.1.1	0	-1.11186851359475	0.109	0.346	0	CD4 Naive-4	AL589693.1
TGFBR2.1	1.66957397953497e-307	0.342708879846564	0.892	0.816	4.9132223069755e-303	CD4 Naive-4	TGFBR2
ETS1	3.0769061264296e-307	-0.325855352473086	0.779	0.856	9.05471934885704e-303	CD4 Naive-4	ETS1
CDK6.2	3.28285349515745e-304	-0.632800468071711	0.34	0.479	9.66078126554934e-300	CD4 Naive-4	CDK6
B2M.1	6.15212050364211e-302	0.25925063771788	0.999	0.998	1.8104460218118e-297	CD4 Naive-4	B2M
RAPGEF6	1.93857300630809e-285	0.305892749298263	0.942	0.913	5.70483264296346e-281	CD4 Naive-4	RAPGEF6
TSHZ2.3	9.03840621363535e-272	-0.673628093841826	0.452	0.562	2.65982218054861e-267	CD4 Naive-4	TSHZ2
SLFN12L.2	1.96044723474927e-244	-0.340423684651064	0.403	0.534	5.76920412242017e-240	CD4 Naive-4	SLFN12L
DPP4.1	4.729324928194e-228	-0.269072587543483	0.165	0.29	1.39174573986893e-223	CD4 Naive-4	DPP4
RBMS1.1	1.15573611180681e-226	-0.350779488913989	0.671	0.763	3.40110022982509e-222	CD4 Naive-4	RBMS1
TBC1D15.1	6.21541962291016e-219	0.268993249098434	0.649	0.535	1.82907368663e-214	CD4 Naive-4	TBC1D15
HIF1A	1.145133823755e-212	0.28020820788464	0.623	0.507	3.36989981654621e-208	CD4 Naive-4	HIF1A
MLLT3.2	4.83296416342136e-195	-0.340863052346966	0.844	0.88	1.42224469401164e-190	CD4 Naive-4	MLLT3
OXNAD1	4.17167002364578e-190	-0.254062077876423	0.771	0.833	1.22763905455848e-185	CD4 Naive-4	OXNAD1
ATP8A1	5.32294255933776e-180	0.278315321237341	0.643	0.536	1.56643553636192e-175	CD4 Naive-4	ATP8A1
STAT3	3.73483189084478e-177	0.255438350423583	0.619	0.514	1.0990863288378e-172	CD4 Naive-4	STAT3
CMTM8	5.31269663553816e-175	0.264226779110628	0.463	0.343	1.56342036590617e-170	CD4 Naive-4	CMTM8
RUNX1	4.79949875605304e-174	-0.25571972205107	0.816	0.87	1.41239649393129e-169	CD4 Naive-4	RUNX1
PRKCQ-AS1.2	3.15526150652872e-161	-0.26243177555815	0.418	0.522	9.28530356141271e-157	CD4 Naive-4	PRKCQ-AS1
GRAP2	1.97237710233526e-157	-0.252525984186646	0.428	0.54	5.8043113367522e-153	CD4 Naive-4	GRAP2
PHACTR2	1.50077764015209e-153	0.273552206431492	0.334	0.234	4.41648843943957e-149	CD4 Naive-4	PHACTR2
BAZ1A	7.65029507680455e-146	0.252251028508596	0.497	0.397	2.25132883520204e-141	CD4 Naive-4	BAZ1A
CPQ.2	9.56157121381042e-142	-0.261392819415704	0.218	0.32	2.81377917680013e-137	CD4 Naive-4	CPQ
SAMD12.2	8.62072232735366e-136	-0.257293167575982	0.167	0.262	2.53690616649364e-131	CD4 Naive-4	SAMD12
TAFA1.2	4.61058297224301e-63	-0.315262298074098	0.215	0.275	1.35680235707167e-58	CD4 Naive-4	TAFA1
SGO1-AS1.2	2.41584670959839e-62	-0.300624648189063	0.127	0.182	7.10935369700614e-58	CD4 Naive-4	SGO1-AS1
